# Mosaic human cortical organoids model mTOR-related focal cortical dysplasia through DEPDC5 loss-of-function

**DOI:** 10.1101/2025.06.25.661323

**Authors:** Marina Maletic, Sara Bizzotto, Théo Ribierre, Kenza Guerdoud, Corentin Raoux, Marion Doladilhe, Carine Dalle, Fabienne Picard, Stéphanie Baulac

**Affiliations:** Sorbonne Université, Paris Brain Institute (ICM), Inserm, CNRS, AP-HP, Pitié-Salpêtrière Hospital, Paris, France; Université Paris Cité, Imagine Institute, Paris, France; Department of Basic Neurosciences, University of Geneva, Geneva, Switzerland; NeuroNA Human Cellular Neuroscience Platform, Fondation Campus Biotech Geneva, Geneva, Switzerland; Department of Clinical Neurosciences, University Hospitals and Medical School of Geneva, Geneva, Switzerland

## Abstract

Focal cortical dysplasia type II (FCDII), a leading cause of pediatric drug-resistant focal epilepsy, results from brain somatic variants in genes of the mTOR pathway, including germline and somatic second-hit loss-of-function variants in the mTOR repressor *DEPDC5*. Here, we investigated the effects of mosaic *DEPDC5* two-hit variants on cortical development and neuronal activity using patient-derived human cortical organoids (hCOs). Mosaic hCOs displayed increased mTOR activity and altered neural rosette densities, which were both rescued by treatment with the mTOR inhibitor rapamycin. In addition, mosaic hCOs presented dysmorphic-like neurons and increased neuronal excitability, recapitulating FCDII pathology. Longitudinal single-cell transcriptomics at three developmental stages revealed altered neuronal differentiation, dysregulated expression of genes associated with the Notch and Wnt pathways in neural progenitors, and of synaptic- and epilepsy-associated genes in excitatory neurons. We further identified cell-autonomous alterations in metabolism and translation in mosaic two-hit hCOs. This study provides novel insights into the consequences of mosaic biallelic *DEPDC5* deficiency on corticogenesis in the context of FCDII, highlighting both autonomous and non-cell autonomous effects.
