## Supplementary material for "Mosaic human cortical organoids model mTOR-related focal cortical dysplasia through DEPDC5 loss-of-function": Table S5

### Sheet: CT_Het
Table S5. Gene ontology enrichment analysis performed on differentially expressed genes in UL.Exc.N at 6 months
ID	Description	GeneRatio	BgRatio	pvalue	p.adjust	qvalue	geneID	Count
GO:0048812	neuron projection morphogenesis	73/654	601/14834	2.00391e-15	1.16908e-11	1.06292e-11	EPHA4/FEZF2/BCL11A/PTPRZ1/EPB41L3/SYT1/NRCAM/EPHA5/NFIB/KIF1A/SEMA3C/PPP3CA/NR4A2/SH3GL2/EFNB2/PTN/DAB1/TMEM106B/EPHA7/IGF2BP1/EMX1/NPTX1/NRN1/SEMA6A/VEGFA/CTNND2/SKIL/MAP1A/ANK3/SULT4A1/DBN1/OLFM1/KIF5C/FLRT2/PLXND1/NDN/TOP2B/CNTNAP2/NSMF/RAP2A/LLGL1/PAFAH1B1/EIF2AK4/APP/ACTR2/B3GNT2/RGMA/KIF5A/PHACTR1/BSG/SLITRK1/SEMA3A/MAP4K4/BMPR2/FARP1/RNF165/TUBB2B/POU3F2/CUX2/PPP1R9A/FGFR2/DNM3/EPHA3/SLITR…	73
GO:0120039	plasma membrane bounded cell projection morphogenesis	73/654	616/14834	7.37212e-15	1.97846e-11	1.79879e-11	EPHA4/FEZF2/BCL11A/PTPRZ1/EPB41L3/SYT1/NRCAM/EPHA5/NFIB/KIF1A/SEMA3C/PPP3CA/NR4A2/SH3GL2/EFNB2/PTN/DAB1/TMEM106B/EPHA7/IGF2BP1/EMX1/NPTX1/NRN1/SEMA6A/VEGFA/CTNND2/SKIL/MAP1A/ANK3/SULT4A1/DBN1/OLFM1/KIF5C/FLRT2/PLXND1/NDN/TOP2B/CNTNAP2/NSMF/RAP2A/LLGL1/PAFAH1B1/EIF2AK4/APP/ACTR2/B3GNT2/RGMA/KIF5A/PHACTR1/BSG/SLITRK1/SEMA3A/MAP4K4/BMPR2/FARP1/RNF165/TUBB2B/POU3F2/CUX2/PPP1R9A/FGFR2/DNM3/EPHA3/SLITR…	73
GO:0048858	cell projection morphogenesis	73/654	620/14834	1.0346e-14	1.97846e-11	1.79879e-11	EPHA4/FEZF2/BCL11A/PTPRZ1/EPB41L3/SYT1/NRCAM/EPHA5/NFIB/KIF1A/SEMA3C/PPP3CA/NR4A2/SH3GL2/EFNB2/PTN/DAB1/TMEM106B/EPHA7/IGF2BP1/EMX1/NPTX1/NRN1/SEMA6A/VEGFA/CTNND2/SKIL/MAP1A/ANK3/SULT4A1/DBN1/OLFM1/KIF5C/FLRT2/PLXND1/NDN/TOP2B/CNTNAP2/NSMF/RAP2A/LLGL1/PAFAH1B1/EIF2AK4/APP/ACTR2/B3GNT2/RGMA/KIF5A/PHACTR1/BSG/SLITRK1/SEMA3A/MAP4K4/BMPR2/FARP1/RNF165/TUBB2B/POU3F2/CUX2/PPP1R9A/FGFR2/DNM3/EPHA3/SLITR…	73
GO:0032990	cell part morphogenesis	74/654	637/14834	1.3565e-14	1.97846e-11	1.79879e-11	EPHA4/FEZF2/BCL11A/PTPRZ1/EPB41L3/SYT1/NRCAM/EPHA5/NFIB/KIF1A/SEMA3C/PPP3CA/NR4A2/SH3GL2/EFNB2/PTN/DAB1/TMEM106B/EPHA7/IGF2BP1/EMX1/NPTX1/NRN1/SEMA6A/VEGFA/CTNND2/SKIL/MAP1A/ANK3/SULT4A1/DBN1/OLFM1/KIF5C/FLRT2/PLXND1/NDN/TOP2B/CNTNAP2/NSMF/RAP2A/LLGL1/PAFAH1B1/EIF2AK4/APP/ACTR2/B3GNT2/RGMA/KIF5A/PHACTR1/BSG/SLITRK1/SEMA3A/MAP4K4/BMPR2/FARP1/RNF165/TUBB2B/POU3F2/CUX2/PPP1R9A/FGFR2/DNM3/EPHA3/SLITR…	74
GO:0031175	neuron projection development	94/654	931/14834	1.87135e-14	2.18349e-11	1.9852e-11	EPHA4/FEZF2/BCL11A/PTPRZ1/EPB41L3/SYT1/NRCAM/EPHA5/NFIB/KIF1A/SEMA3C/FOXO6/SERPINI1/PPP3CA/PHGDH/SNAP25/NR4A2/SH3GL2/EFNB2/PTN/DAB1/TMEM106B/EPHA7/SEZ6/IGF2BP1/EMX1/NPTX1/NRN1/SEMA6A/BLOC1S1/VEGFA/CTNND2/SKIL/MAP1A/ANK3/TENM3/ZMYND8/SULT4A1/DBN1/PTPRG/OLFM1/KIF5C/FLRT2/PLXND1/NDN/TOP2B/CNTNAP2/NSMF/RAP2A/TMEM30A/NFE2L2/LLGL1/PAFAH1B1/EIF2AK4/KDM1A/APP/ACTR2/B3GNT2/RGMA/KIF5A/PHACTR1/PREX1/BSG/SNX…	94
GO:0048667	cell morphogenesis involved in neuron differentiation	63/654	531/14834	5.6926e-13	5.5351e-10	5.03245e-10	EPHA4/FEZF2/PTPRZ1/NRCAM/EPHA5/NFIB/KIF1A/SEMA3C/PPP3CA/NR4A2/EFNB2/PTN/DAB1/TMEM106B/EPHA7/IGF2BP1/NPTX1/SEMA6A/VEGFA/CTNND2/SKIL/MAP1A/ANK3/SULT4A1/DBN1/OLFM1/KIF5C/FLRT2/PLXND1/NDN/TOP2B/NSMF/RAP2A/LLGL1/PAFAH1B1/APP/ACTR2/B3GNT2/RGMA/KIF5A/PHACTR1/BSG/SLITRK1/SEMA3A/BMPR2/FARP1/RNF165/TUBB2B/POU3F2/CUX2/PPP1R9A/FGFR2/DNM3/EPHA3/SLITRK4/NRP2/ISLR2/TNIK/NRP1/PLXNA2/CDH11/PLXNA4/CHL1	63
GO:0032989	cellular component morphogenesis	75/654	721/14834	2.59838e-12	2.16556e-09	1.96891e-09	EPHA4/FEZF2/BCL11A/PTPRZ1/EPB41L3/SYT1/NRCAM/EPHA5/NFIB/KIF1A/SEMA3C/PPP3CA/NR4A2/SH3GL2/EFNB2/PTN/DAB1/TMEM106B/EPHA7/IGF2BP1/EMX1/NPTX1/NRN1/SEMA6A/VEGFA/CTNND2/SKIL/MAP1A/ANK3/SULT4A1/DBN1/OLFM1/KIF5C/FLRT2/PLXND1/NDN/TOP2B/CNTNAP2/NSMF/RAP2A/TMOD3/LLGL1/PAFAH1B1/EIF2AK4/APP/ACTR2/B3GNT2/RGMA/KIF5A/PHACTR1/BSG/SLITRK1/SEMA3A/MAP4K4/BMPR2/FARP1/RNF165/TUBB2B/POU3F2/CUX2/PPP1R9A/FGFR2/DNM3/EPHA3…	75
GO:0000904	cell morphogenesis involved in differentiation	71/654	672/14834	5.0649e-12	3.69358e-09	3.35816e-09	EPHA4/FEZF2/PTPRZ1/NRCAM/EPHA5/NFIB/KIF1A/SEMA3C/PPP3CA/NR4A2/EFNB2/PTN/DAB1/TMEM106B/EPHA7/IGF2BP1/NPTX1/SEMA6A/VEGFA/CTNND2/SKIL/MAP1A/ANK3/SULT4A1/DBN1/OLFM1/CUL3/KIF5C/PRKDC/FLRT2/PLXND1/CALR/NDN/TOP2B/AP1AR/NSMF/RAP2A/ZFPM1/LLGL1/CLIC4/PAFAH1B1/APP/ACTR2/B3GNT2/RGMA/KIF5A/PHACTR1/PREX1/BSG/SLITRK1/SEMA3A/BMPR2/FARP1/RNF165/TUBB2B/POU3F2/CUX2/PPP1R9A/FGFR2/DNM3/EPHA3/SLITRK4/NRP2/ISLR2/TNIK/P…	71
GO:0000902	cell morphogenesis	88/654	947/14834	1.44865e-11	9.39048e-09	8.53773e-09	EPHA4/FEZF2/BCL11A/PTPRZ1/EPB41L3/SYT1/NRCAM/EPHA5/NFIB/KIF1A/SEMA3C/PPP3CA/NR4A2/SH3GL2/EFNB2/PTN/DAB1/TMEM106B/EPHA7/IGF2BP1/EMX1/NPTX1/NRN1/SEMA6A/FMNL2/VEGFA/CAP2/CTNND2/SKIL/MAP1A/ANK3/SULT4A1/DBN1/OLFM1/CUL3/KIF5C/PRKDC/FLRT2/PLXND1/CALR/NDN/FGD4/TOP2B/AP1AR/CNTNAP2/NSMF/RAP2A/ZFPM1/LLGL1/CLIC4/PAFAH1B1/DLG1/EIF2AK4/APP/ACTR2/B3GNT2/RGMA/CDHR3/KIF5A/PHACTR1/PREX1/BSG/SLITRK1/SEMA3A/MAP4K4/B…	88
GO:0010975	regulation of neuron projection development	50/654	431/14834	3.53763e-10	2.06386e-07	1.87644e-07	EPHA4/BCL11A/KIF1A/SEMA3C/SERPINI1/PPP3CA/SNAP25/EFNB2/PTN/DAB1/TMEM106B/EPHA7/SEZ6/SEMA6A/VEGFA/SKIL/TENM3/DBN1/PTPRG/PLXND1/NSMF/RAP2A/TMEM30A/NFE2L2/PAFAH1B1/KDM1A/ACTR2/RGMA/PREX1/SNX3/SLITRK1/SEMA3A/MAP4K4/BMPR2/POU3F2/CUX2/PPP1R9A/DNM3/ZNF804A/EPHA3/ISLR2/TNIK/NR2F1/PLPPR5/NRP1/PRAG1/FUT9/PLXNA2/ENC1/PLXNA4	50
GO:0007417	central nervous system development	84/654	964/14834	1.0985e-09	5.82604e-07	5.29697e-07	EPHA4/FEZF2/PTPRZ1/SYT1/NRCAM/EPHA5/NFIB/SLC17A7/KIF1A/SERPINI1/PPP3CA/CTTNBP2/HMGCS1/PHGDH/PDGFC/NR4A2/SH3GL2/HPCA/PTN/CHD7/DAB1/ATP2B1/CITED2/EPHA7/SEZ6/IGF2BP1/EMX1/NPTX1/BNIP3/MYCN/AKT3/DDIT4/PTPRG/PAFAH1B2/PRKDC/UFM1/NDN/NEUROD6/AGTPBP1/TOP2B/KDM6B/SUZ12/EML1/CNTNAP2/FBXW11/PRDM8/SATB2/FAT4/UQCRQ/PAFAH1B1/KDM1A/PCDH9/APP/ZFHX3/RBPJ/NCAN/NHLH1/ACSL3/PHACTR1/YWHAE/MPST/SEMA3A/BMPR2/MDGA1/POU3F…	84
GO:0007409	axonogenesis	47/654	411/14834	1.95836e-09	9.5209e-07	8.6563e-07	EPHA4/FEZF2/PTPRZ1/NRCAM/EPHA5/NFIB/SEMA3C/NR4A2/EFNB2/DAB1/EPHA7/NPTX1/SEMA6A/VEGFA/SKIL/MAP1A/ANK3/DBN1/OLFM1/KIF5C/FLRT2/PLXND1/NDN/TOP2B/LLGL1/PAFAH1B1/APP/B3GNT2/RGMA/KIF5A/BSG/SLITRK1/SEMA3A/BMPR2/RNF165/TUBB2B/POU3F2/FGFR2/EPHA3/SLITRK4/NRP2/ISLR2/NRP1/PLXNA2/CDH11/PLXNA4/CHL1	47
GO:0120035	regulation of plasma membrane bounded cell projection organization	58/654	590/14834	7.7627e-09	3.40808e-06	3.09859e-06	EPHA4/BCL11A/KIF1A/SEMA3C/SERPINI1/PPP3CA/SNAP25/EFNB2/PTN/DAB1/TMEM106B/EPHA7/SEZ6/SEMA6A/VEGFA/SKIL/TENM3/ZMYND8/DBN1/PTPRG/PLXND1/NSMF/RAP2A/TMEM30A/PFN1/NFE2L2/AKIRIN1/PAFAH1B1/KDM1A/ACTR2/RGMA/TBC1D7/PREX1/SNX3/SLITRK1/SEMA3A/MAP4K4/BMPR2/POU3F2/CUX2/PPP1R9A/DNM3/ZNF804A/CCP110/EPHA3/GRIN2B/ISLR2/TNIK/NR2F1/PLPPR5/PIK3R1/NRP1/PRAG1/FUT9/PLXNA2/ENC1/CDC42EP3/PLXNA4	58
GO:0031344	regulation of cell projection organization	59/654	606/14834	8.17845e-09	3.40808e-06	3.09859e-06	EPHA4/BCL11A/KIF1A/SEMA3C/SERPINI1/PPP3CA/SNAP25/EFNB2/PTN/DAB1/TMEM106B/EPHA7/SEZ6/SEMA6A/VEGFA/SKIL/TENM3/ZMYND8/RAB8B/DBN1/PTPRG/PLXND1/NSMF/RAP2A/TMEM30A/PFN1/NFE2L2/AKIRIN1/PAFAH1B1/KDM1A/ACTR2/RGMA/TBC1D7/PREX1/SNX3/SLITRK1/SEMA3A/MAP4K4/BMPR2/POU3F2/CUX2/PPP1R9A/DNM3/ZNF804A/CCP110/EPHA3/GRIN2B/ISLR2/TNIK/NR2F1/PLPPR5/PIK3R1/NRP1/PRAG1/FUT9/PLXNA2/ENC1/CDC42EP3/PLXNA4	59
GO:0001764	neuron migration	25/654	153/14834	1.32993e-08	5.17256e-06	4.70283e-06	FEZF2/NRCAM/NR4A2/DAB1/SEMA6A/VEGFA/DDIT4/FLRT2/NDN/TOP2B/NSMF/SATB2/PAFAH1B1/NEXMIF/PHACTR1/NAV1/SEMA3A/MDGA1/TUBB2B/ASCL1/NRP2/NRP1/DNER/ADGRL3/NR2F2	25
GO:0007420	brain development	65/654	712/14834	1.72756e-08	6.2232e-06	5.65807e-06	FEZF2/SYT1/EPHA5/NFIB/SLC17A7/KIF1A/PPP3CA/CTTNBP2/HMGCS1/PHGDH/NR4A2/HPCA/PTN/CHD7/DAB1/ATP2B1/EPHA7/SEZ6/IGF2BP1/EMX1/BNIP3/AKT3/DDIT4/PTPRG/PAFAH1B2/PRKDC/UFM1/NEUROD6/AGTPBP1/TOP2B/KDM6B/EML1/CNTNAP2/FBXW11/SATB2/FAT4/UQCRQ/PAFAH1B1/KDM1A/PCDH9/APP/ZFHX3/RBPJ/ACSL3/PHACTR1/YWHAE/SEMA3A/BMPR2/MDGA1/POU3F2/FGFR2/ATAT1/MEIS2/GRIN2B/ASCL1/NRP2/NRP1/PLXNA2/POU3F1/SERPINE2/SSTR2/PLXNA4/ADGRL3/UBB/N…	65
GO:0061564	axon development	48/654	455/14834	1.81341e-08	6.2232e-06	5.65807e-06	EPHA4/FEZF2/PTPRZ1/NRCAM/EPHA5/NFIB/SEMA3C/NR4A2/EFNB2/PTN/DAB1/EPHA7/NPTX1/SEMA6A/VEGFA/SKIL/MAP1A/ANK3/DBN1/OLFM1/KIF5C/FLRT2/PLXND1/NDN/TOP2B/LLGL1/PAFAH1B1/APP/B3GNT2/RGMA/KIF5A/BSG/SLITRK1/SEMA3A/BMPR2/RNF165/TUBB2B/POU3F2/FGFR2/EPHA3/SLITRK4/NRP2/ISLR2/NRP1/PLXNA2/CDH11/PLXNA4/CHL1	48
GO:0060322	head development	66/654	754/14834	6.70515e-08	2.17321e-05	1.97586e-05	FEZF2/SYT1/EPHA5/NFIB/SLC17A7/KIF1A/PPP3CA/CTTNBP2/HMGCS1/PHGDH/NR4A2/HPCA/PTN/CHD7/DAB1/ATP2B1/EPHA7/SEZ6/IGF2BP1/ANKRD11/EMX1/BNIP3/AKT3/DDIT4/PTPRG/PAFAH1B2/PRKDC/UFM1/NEUROD6/AGTPBP1/TOP2B/KDM6B/EML1/CNTNAP2/FBXW11/SATB2/FAT4/UQCRQ/PAFAH1B1/KDM1A/PCDH9/APP/ZFHX3/RBPJ/ACSL3/PHACTR1/YWHAE/SEMA3A/BMPR2/MDGA1/POU3F2/FGFR2/ATAT1/MEIS2/GRIN2B/ASCL1/NRP2/NRP1/PLXNA2/POU3F1/SERPINE2/SSTR2/PLXNA4/ADGR…	66
GO:0106027	neuron projection organization	17/654	87/14834	2.01455e-07	6.18574e-05	5.62401e-05	EPHA4/KIF1A/CTNND2/MAP1A/IGF1R/ZMYND8/DBN1/ABCD2/ATP1A3/PAFAH1B1/APP/ACTR2/CUX2/PPP1R9A/DNM3/ZNF804A/GRIN2B	17
GO:0031346	positive regulation of cell projection organization	37/654	333/14834	2.22536e-07	6.47792e-05	5.88965e-05	EPHA4/SERPINI1/PTN/TMEM106B/VEGFA/SKIL/TENM3/ZMYND8/RAB8B/DBN1/PLXND1/TMEM30A/PFN1/NFE2L2/AKIRIN1/PAFAH1B1/KDM1A/ACTR2/RGMA/SNX3/SLITRK1/BMPR2/CUX2/PPP1R9A/DNM3/ZNF804A/CCP110/EPHA3/ISLR2/PLPPR5/PIK3R1/NRP1/FUT9/PLXNA2/ENC1/CDC42EP3/PLXNA4	37
GO:0016358	dendrite development	30/654	239/14834	2.33178e-07	6.47792e-05	5.88965e-05	EPHA4/FEZF2/BCL11A/KIF1A/FOXO6/PPP3CA/PTN/DAB1/TMEM106B/SEZ6/IGF2BP1/CTNND2/MAP1A/ZMYND8/SULT4A1/DBN1/NSMF/RAP2A/PAFAH1B1/APP/ACTR2/PHACTR1/PREX1/SEMA3A/FARP1/CUX2/PPP1R9A/DNM3/TNIK/NRP1	30
GO:0050808	synapse organization	42/654	409/14834	3.02878e-07	8.03178e-05	7.30241e-05	EPHA4/NFIA/NRCAM/SNCB/KIF1A/CTTNBP2/CAMKV/EFNB2/PTN/PCLO/EPHA7/SEZ6/SNCA/CTNND2/ANK3/IGF1R/ZMYND8/GPC6/DBN1/GABRG2/FLRT2/PLXND1/PFN1/PAFAH1B1/DLG1/APP/ACTR2/SLITRK1/FARP1/MDGA1/PCDHB2/CUX2/PPP1R9A/DNM3/ZNF804A/SLITRK4/GRIN2B/PCDH8/NRP2/NRP1/DNER/ADGRL3	42
GO:0051130	positive regulation of cellular component organization	77/654	976/14834	3.81801e-07	9.41153e-05	8.55686e-05	EPHA4/SYT1/TFRC/PLCG2/LIMCH1/SERPINI1/PPP3CA/SH3GL2/PTN/TMEM106B/SNCA/SPIRE1/ARPC3/VEGFA/BICD1/EIF5A/DSTN/SKIL/BNIP3/IGF1R/TENM3/ZMYND8/RAB8B/DBN1/FAM162A/CUL3/VDAC1/FLRT2/PLXND1/CCT5/AP1AR/NAV3/CNTNAP2/TMEM30A/PFN1/NFE2L2/GTF2H2/CCT6A/AKIRIN1/CCT3/PAFAH1B1/DLG1/ADD1/KDM1A/APP/ACTR2/DDX3X/RGMA/LNPK/ATAD1/DNMT1/FAF1/SNX3/SLITRK1/MIB1/RAP1B/MAP4K4/BMPR2/ARL3/SLF1/CUX2/PPP1R9A/DNM3/ATAT1/ZNF804A/CCP…	77
GO:0034330	cell junction organization	58/654	660/14834	3.87173e-07	9.41153e-05	8.55686e-05	EPHA4/NFIA/EPB41L3/NRCAM/SNCB/KIF1A/LIMCH1/CTTNBP2/CORO2B/CAMKV/EFNB2/PTN/PCLO/EPHA7/SEZ6/PTPRA/SNCA/AFDN/VEGFA/CTNND2/ANK3/IGF1R/ZMYND8/GPC6/RAB8B/DBN1/GABRG2/FLRT2/PLXND1/CNTNAP2/PFN1/PAFAH1B1/DLG1/ADD1/APP/ACTR2/CDHR3/PRKCA/SLITRK1/RAP1B/MAP4K4/FARP1/MDGA1/PCDHB2/CUX2/PPP1R9A/DNM3/ZNF804A/EPHA3/SLITRK4/GRIN2B/PCDH8/NRP2/PIK3R1/NRP1/CDH11/DNER/ADGRL3	58
GO:0050803	regulation of synapse structure or activity	27/654	207/14834	4.32612e-07	0.000100954	9.17865e-05	EPHA4/SLC17A7/KIF1A/CTTNBP2/CAMKV/PTN/EPHA7/SNCA/ZMYND8/GPC6/DBN1/FLRT2/PAFAH1B1/APP/ACTR2/SLITRK1/FARP1/MDGA1/CUX2/PPP1R9A/DNM3/ZNF804A/SLITRK4/GRIN2B/SLC17A6/PCDH8/NRP2	27
GO:0030900	forebrain development	38/654	361/14834	6.04881e-07	0.000135726	0.000123401	FEZF2/EPHA5/NFIB/KIF1A/NR4A2/PTN/CHD7/DAB1/IGF2BP1/EMX1/BNIP3/NEUROD6/AGTPBP1/TOP2B/KDM6B/CNTNAP2/SATB2/FAT4/UQCRQ/PAFAH1B1/KDM1A/PCDH9/APP/RBPJ/PHACTR1/SEMA3A/MDGA1/POU3F2/FGFR2/ATAT1/ASCL1/NRP2/NRP1/POU3F1/SSTR2/PLXNA4/UBB/NR2F2	38
GO:0008038	neuron recognition	12/654	48/14834	7.88982e-07	0.000170479	0.000154997	EPHA4/FEZF2/NRCAM/OPCML/NDN/CNTNAP2/APP/BSG/SEMA3A/EPHA3/NRP1/NTM	12
GO:0048813	dendrite morphogenesis	21/654	143/14834	1.19596e-06	0.000249187	0.000226558	EPHA4/KIF1A/PPP3CA/PTN/TMEM106B/IGF2BP1/CTNND2/SULT4A1/DBN1/NSMF/RAP2A/PAFAH1B1/ACTR2/PHACTR1/SEMA3A/FARP1/CUX2/PPP1R9A/DNM3/TNIK/NRP1	21
GO:0140059	dendrite arborization	6/654	10/14834	1.29521e-06	0.000260561	0.0002369	PTN/IGF2BP1/SULT4A1/PHACTR1/SEMA3A/NRP1	6
GO:0021954	central nervous system neuron development	15/654	80/14834	1.81633e-06	0.000353216	0.00032114	EPHA4/FEZF2/NFIB/NR4A2/AGTPBP1/UQCRQ/PAFAH1B1/SEMA3A/FGFR2/ASCL1/NRP2/NRP1/CDH11/PLXNA4/UBB	15
GO:0007411	axon guidance	27/654	223/14834	1.89492e-06	0.000356611	0.000324227	EPHA4/FEZF2/NRCAM/EPHA5/NFIB/SEMA3C/EFNB2/EPHA7/SEMA6A/VEGFA/KIF5C/FLRT2/PLXND1/APP/B3GNT2/KIF5A/BSG/SEMA3A/BMPR2/RNF165/TUBB2B/EPHA3/NRP2/NRP1/PLXNA2/PLXNA4/CHL1	27
GO:0097485	neuron projection guidance	27/654	224/14834	2.06683e-06	0.000376809	0.00034259	EPHA4/FEZF2/NRCAM/EPHA5/NFIB/SEMA3C/EFNB2/EPHA7/SEMA6A/VEGFA/KIF5C/FLRT2/PLXND1/APP/B3GNT2/KIF5A/BSG/SEMA3A/BMPR2/RNF165/TUBB2B/EPHA3/NRP2/NRP1/PLXNA2/PLXNA4/CHL1	27
GO:0050807	regulation of synapse organization	25/654	200/14834	2.53916e-06	0.000448893	0.000408129	EPHA4/KIF1A/CTTNBP2/CAMKV/PTN/EPHA7/SNCA/ZMYND8/GPC6/DBN1/FLRT2/PAFAH1B1/APP/ACTR2/SLITRK1/FARP1/MDGA1/CUX2/PPP1R9A/DNM3/ZNF804A/SLITRK4/GRIN2B/PCDH8/NRP2	25
GO:0016049	cell growth	41/654	447/14834	7.42656e-06	0.00127431	0.00115859	BCL11A/EPB41L3/SYT1/IGFBPL1/NRCAM/KIF26A/SEMA3C/GNG4/SH3GL2/EPHA7/EMX1/NRN1/SEMA6A/VEGFA/IGFBP5/URI1/ENO1/EI24/DBN1/FHL1/OLFM1/PAK5/NDN/DCUN1D5/CSNK2A1/CYBA/PAFAH1B1/EIF2AK4/APP/DDX3X/RGMA/TMEM97/SEMA3A/BMPR2/NRP2/ISLR2/NRP1/SERPINE2/PLXNA4/BTG1/MEG3	41
GO:1902285	semaphorin-plexin signaling pathway involved in neuron projection guidance	6/654	13/14834	9.44262e-06	0.00157395	0.00143102	PLXND1/SEMA3A/NRP2/NRP1/PLXNA2/PLXNA4	6
GO:0008037	cell recognition	18/654	130/14834	1.57648e-05	0.00255478	0.00232278	EPHA4/FEZF2/NRCAM/OPCML/NDN/CD81/CCT5/CNTNAP2/CCT3/DLG1/APP/BSG/SEMA3A/EPHA3/NRP1/CADM1/NTM/VCAN	18
GO:0021979	hypothalamus cell differentiation	5/654	9/14834	1.78306e-05	0.00277404	0.00252213	SEMA3A/POU3F2/NRP2/NRP1/UBB	5
GO:0060666	dichotomous subdivision of terminal units involved in salivary gland branching	4/654	5/14834	1.80689e-05	0.00277404	0.00252213	SEMA3C/PLXND1/SEMA3A/NRP1	4
GO:0060560	developmental growth involved in morphogenesis	25/654	230/14834	2.9747e-05	0.00425932	0.00387253	BCL11A/SYT1/NRCAM/SEMA3C/SH3GL2/EPHA7/EMX1/NRN1/SEMA6A/VEGFA/DBN1/OLFM1/NDN/KDM5B/PAFAH1B1/EIF2AK4/APP/RGMA/SEMA3A/BMPR2/FGFR2/NRP2/ISLR2/NRP1/PLXNA4	25
GO:0007413	axonal fasciculation	7/654	22/14834	2.99335e-05	0.00425932	0.00387253	EPHA4/FEZF2/NRCAM/NDN/SEMA3A/EPHA3/NRP1	7
GO:0106030	neuron projection fasciculation	7/654	22/14834	2.99335e-05	0.00425932	0.00387253	EPHA4/FEZF2/NRCAM/NDN/SEMA3A/EPHA3/NRP1	7
GO:0097061	dendritic spine organization	13/654	78/14834	3.30622e-05	0.0045925	0.00417545	EPHA4/KIF1A/CTNND2/IGF1R/ZMYND8/DBN1/PAFAH1B1/ACTR2/CUX2/PPP1R9A/DNM3/ZNF804A/GRIN2B	13
GO:0040012	regulation of locomotion	65/654	889/14834	3.76483e-05	0.00502032	0.00456442	EPHA4/FEZF2/ABHD6/PLCG2/FOXP1/LIMCH1/SEMA3C/PPP3CA/PDGFC/MIF/EFNB2/PTN/CITED2/SNCA/SRGAP1/SEMA6A/AFDN/VEGFA/LRCH1/IGFBP5/AKT3/IGF1R/ZMYND8/CCSAP/PTPRG/FLRT2/PLXND1/CALR/CD81/AGO2/PTP4A1/AP1AR/NAV3/NSMF/RNF41/RAP2A/PFN1/NFE2L2/AKIRIN1/CLIC4/APP/SYNE2/NEXMIF/PHACTR1/KIF2A/PREX1/SINHCAF/PRKCA/SEMA3A/MAP4K4/BMPR2/TUBB2B/EMC10/AMOTL2/NRP2/LMO4/ADRA2A/PIK3R1/NRP1/PRAG1/FUT9/PLXNA2/SERPINE2/PLXNA4/NR2F2	65
GO:0034329	cell junction assembly	36/654	399/14834	3.78632e-05	0.00502032	0.00456442	EPB41L3/NRCAM/LIMCH1/CORO2B/EFNB2/PCLO/EPHA7/PTPRA/SNCA/AFDN/VEGFA/CTNND2/GPC6/GABRG2/FLRT2/PLXND1/CNTNAP2/DLG1/APP/CDHR3/PRKCA/SLITRK1/RAP1B/MAP4K4/FARP1/MDGA1/PCDHB2/CUX2/PPP1R9A/DNM3/EPHA3/SLITRK4/NRP1/CDH11/DNER/ADGRL3	36
GO:0050770	regulation of axonogenesis	19/654	153/14834	4.38117e-05	0.00567995	0.00516415	EPHA4/SEMA3C/DAB1/EPHA7/SEMA6A/VEGFA/SKIL/DBN1/PLXND1/PAFAH1B1/RGMA/SLITRK1/SEMA3A/BMPR2/POU3F2/ISLR2/NRP1/PLXNA2/PLXNA4	19
GO:0021761	limbic system development	15/654	104/14834	4.90194e-05	0.00610337	0.00554912	FEZF2/EPHA5/DAB1/NEUROD6/KDM6B/CNTNAP2/UQCRQ/PAFAH1B1/SEMA3A/POU3F2/FGFR2/ATAT1/NRP2/NRP1/UBB	15
GO:0040008	regulation of growth	48/654	602/14834	5.14597e-05	0.00610337	0.00554912	BCL11A/EPB41L3/SYT1/IGFBPL1/NRCAM/KIF26A/SEMA3C/GNG4/CHD7/CITED2/EPHA7/ZFPM2/SEMA6A/VEGFA/IGFBP5/URI1/TKT/IGFBP2/ENO1/EI24/DBN1/FHL1/OLFM1/PRKDC/PAK5/NDN/DCUN1D5/CSNK2A1/RUVBL1/CYBA/PAFAH1B1/FTO/APP/RBPJ/DDX3X/RGMA/TMEM97/ING2/SEMA3A/BMPR2/POU3F2/FGFR2/ISLR2/NRP1/SERPINE2/PLXNA4/BTG1/MEG3	48
GO:0006564	L-serine biosynthetic process	4/654	6/14834	5.23086e-05	0.00610337	0.00554912	PSAT1/PHGDH/PSPH/SERINC5	4
GO:0021886	hypothalamus gonadotrophin-releasing hormone neuron differentiation	4/654	6/14834	5.23086e-05	0.00610337	0.00554912	SEMA3A/NRP2/NRP1/UBB	4
GO:0021888	hypothalamus gonadotrophin-releasing hormone neuron development	4/654	6/14834	5.23086e-05	0.00610337	0.00554912	SEMA3A/NRP2/NRP1/UBB	4
GO:0010976	positive regulation of neuron projection development	19/654	156/14834	5.7332e-05	0.00655834	0.00596277	SERPINI1/PTN/TMEM106B/TENM3/DBN1/TMEM30A/NFE2L2/PAFAH1B1/KDM1A/ACTR2/RGMA/SNX3/CUX2/PPP1R9A/ZNF804A/EPHA3/PLPPR5/FUT9/ENC1	19
GO:1990138	neuron projection extension	20/654	170/14834	6.06212e-05	0.00680124	0.00618361	BCL11A/SYT1/NRCAM/SEMA3C/SH3GL2/EMX1/NRN1/SEMA6A/VEGFA/DBN1/OLFM1/NDN/PAFAH1B1/EIF2AK4/SEMA3A/BMPR2/NRP2/ISLR2/NRP1/PLXNA4	20
GO:0099175	regulation of postsynapse organization	13/654	83/14834	6.47924e-05	0.00713205	0.00648439	EPHA4/KIF1A/EPHA7/ZMYND8/DBN1/PAFAH1B1/ACTR2/CUX2/PPP1R9A/DNM3/ZNF804A/GRIN2B/NRP2	13
GO:0021953	central nervous system neuron differentiation	19/654	158/14834	6.82895e-05	0.00724365	0.00658585	EPHA4/FEZF2/NFIB/NR4A2/EMX1/AGTPBP1/SATB2/UQCRQ/PAFAH1B1/SEMA3A/MDGA1/FGFR2/ASCL1/NRP2/LMO4/NRP1/CDH11/PLXNA4/UBB	19
GO:0099173	postsynapse organization	19/654	158/14834	6.82895e-05	0.00724365	0.00658585	EPHA4/KIF1A/PTN/EPHA7/CTNND2/IGF1R/ZMYND8/DBN1/PAFAH1B1/DLG1/ACTR2/FARP1/CUX2/PPP1R9A/DNM3/ZNF804A/GRIN2B/NRP2/NRP1	19
GO:0021879	forebrain neuron differentiation	9/654	42/14834	7.18163e-05	0.00748172	0.0068023	FEZF2/SATB2/UQCRQ/SEMA3A/FGFR2/ASCL1/NRP2/NRP1/UBB	9
GO:0072384	organelle transport along microtubule	13/654	84/14834	7.36195e-05	0.00753502	0.00685076	KIF1A/BLOC1S1/BICD1/LRPPRC/AGTPBP1/FBXW11/KIF3A/CNIH2/PAFAH1B1/KIF5A/KIFAP3/RASGRP1/UBB	13
GO:0040007	growth	62/654	856/14834	7.51833e-05	0.00756241	0.00687566	BCL11A/EPB41L3/SYT1/IGFBPL1/NRCAM/KIF26A/SEMA3C/PPP3CA/GNG4/SH3GL2/PTN/CHD7/CITED2/EPHA7/ZFPM2/EMX1/NRN1/SEMA6A/VEGFA/IGFBP5/URI1/TKT/IGFBP2/ENO1/EI24/DBN1/FHL1/OLFM1/SMAD2/PRKDC/PAK5/NDN/CD81/DCUN1D5/CSNK2A1/RUVBL1/KDM5B/AKIRIN1/CYBA/CLIC4/PAFAH1B1/FTO/EIF2AK4/TAF10/APP/RBPJ/DDX3X/RGMA/TMEM97/ING2/SLITRK1/SEMA3A/BMPR2/POU3F2/FGFR2/NRP2/ISLR2/NRP1/SERPINE2/PLXNA4/BTG1/MEG3	62
GO:0031345	negative regulation of cell projection organization	20/654	173/14834	7.76316e-05	0.00767632	0.00697923	EPHA4/BCL11A/SEMA3C/PPP3CA/EFNB2/DAB1/EPHA7/SEMA6A/PTPRG/PAFAH1B1/RGMA/TBC1D7/SEMA3A/MAP4K4/DNM3/CCP110/GRIN2B/NR2F1/NRP1/PRAG1	20
GO:0001558	regulation of cell growth	34/654	383/14834	8.53008e-05	0.00802835	0.00729929	BCL11A/EPB41L3/SYT1/IGFBPL1/NRCAM/KIF26A/SEMA3C/GNG4/EPHA7/SEMA6A/VEGFA/IGFBP5/URI1/ENO1/EI24/DBN1/FHL1/OLFM1/PAK5/DCUN1D5/CSNK2A1/CYBA/PAFAH1B1/DDX3X/RGMA/TMEM97/SEMA3A/BMPR2/ISLR2/NRP1/SERPINE2/PLXNA4/BTG1/MEG3	34
GO:1902669	positive regulation of axon guidance	3/654	3/14834	8.53201e-05	0.00802835	0.00729929	VEGFA/TUBB2B/NRP1	3
GO:1903375	facioacoustic ganglion development	3/654	3/14834	8.53201e-05	0.00802835	0.00729929	SEMA3A/NRP2/NRP1	3
GO:0007416	synapse assembly	20/654	175/14834	9.12055e-05	0.00844592	0.00767894	NRCAM/EFNB2/PCLO/EPHA7/SNCA/GPC6/GABRG2/FLRT2/PLXND1/APP/SLITRK1/FARP1/MDGA1/PCDHB2/CUX2/PPP1R9A/DNM3/SLITRK4/DNER/ADGRL3	20
GO:1902287	semaphorin-plexin signaling pathway involved in axon guidance	5/654	12/14834	0.000100316	0.00914443	0.00831402	PLXND1/SEMA3A/NRP1/PLXNA2/PLXNA4	5

### Sheet: CT_Mos
ID	Description	GeneRatio	BgRatio	pvalue	p.adjust	qvalue	geneID	Count
GO:0001764	neuron migration	19/347	153/14834	3.01837e-09	1.35706e-05	1.27375e-05	SATB2/SHTN1/FLRT2/NAV1/PAFAH1B1/GPM6A/CTNNB1/RAPGEF2/TUBB2A/TUBB2B/ASCL1/NTRK3/DCC/ADGRG1/DNER/ADGRL3/DDIT4/NRP2/NR2F2	19
GO:0032989	cellular component morphogenesis	40/347	721/14834	3.49065e-07	0.000784698	0.000736527	SEMA3C/EPHA4/TNIK/POU3F2/ANK2/SHTN1/PTPRZ1/EPB41L3/FLRT2/ROBO1/NRXN1/TMOD2/CUX2/ENAH/SYT1/BMPR2/CSRP2/PAFAH1B1/CLASP2/KIF5C/GPM6A/NFIB/DPYSL2/CTNNB1/RAPGEF2/CDH11/ETV1/OLFM1/LHX2/TUBB2B/DRAXIN/DCC/ISLR2/SLITRK4/TNNT1/NRP2/CHL1/ANK3/UBB/CNTNAP2	40
GO:0048812	neuron projection morphogenesis	35/347	601/14834	6.5405e-07	0.000861129	0.000808266	SEMA3C/EPHA4/TNIK/POU3F2/SHTN1/PTPRZ1/EPB41L3/FLRT2/ROBO1/NRXN1/CUX2/ENAH/SYT1/BMPR2/PAFAH1B1/KIF5C/GPM6A/NFIB/DPYSL2/CTNNB1/RAPGEF2/CDH11/ETV1/OLFM1/LHX2/TUBB2B/DRAXIN/DCC/ISLR2/SLITRK4/NRP2/CHL1/ANK3/UBB/CNTNAP2	35
GO:0061564	axon development	29/347	455/14834	1.04819e-06	0.000861129	0.000808266	SEMA3C/EPHA4/POU3F2/SHTN1/PTPRZ1/FLRT2/CNR1/ROBO1/NRXN1/ENAH/CAMSAP2/BMPR2/PAFAH1B1/KIF5C/NFIB/DPYSL2/CDH11/ETV1/OLFM1/LHX2/TUBB2B/DRAXIN/DCC/ISLR2/SLITRK4/TSPO/NRP2/CHL1/ANK3	29
GO:0120039	plasma membrane bounded cell projection morphogenesis	35/347	616/14834	1.15614e-06	0.000861129	0.000808266	SEMA3C/EPHA4/TNIK/POU3F2/SHTN1/PTPRZ1/EPB41L3/FLRT2/ROBO1/NRXN1/CUX2/ENAH/SYT1/BMPR2/PAFAH1B1/KIF5C/GPM6A/NFIB/DPYSL2/CTNNB1/RAPGEF2/CDH11/ETV1/OLFM1/LHX2/TUBB2B/DRAXIN/DCC/ISLR2/SLITRK4/NRP2/CHL1/ANK3/UBB/CNTNAP2	35
GO:0031175	neuron projection development	46/347	931/14834	1.16974e-06	0.000861129	0.000808266	SEMA3C/EPHA4/TNIK/NCS1/POU3F2/SHTN1/PTPRZ1/EPB41L3/FLRT2/CNR1/ROBO1/NRXN1/CUX2/ENAH/CAMSAP2/ZMYND8/SYT1/BMPR2/PAFAH1B1/KIF5C/GPM6A/NFIB/DPYSL2/CTNNB1/RAPGEF2/CDH11/ETV1/OLFM1/MAGI2/LHX2/TUBB2B/DRAXIN/GPC2/NTRK3/DCC/ISLR2/SLITRK4/SF3A2/PHGDH/TSPO/VIM/NRP2/CHL1/ANK3/UBB/CNTNAP2	46
GO:0048858	cell projection morphogenesis	35/347	620/14834	1.34073e-06	0.000861129	0.000808266	SEMA3C/EPHA4/TNIK/POU3F2/SHTN1/PTPRZ1/EPB41L3/FLRT2/ROBO1/NRXN1/CUX2/ENAH/SYT1/BMPR2/PAFAH1B1/KIF5C/GPM6A/NFIB/DPYSL2/CTNNB1/RAPGEF2/CDH11/ETV1/OLFM1/LHX2/TUBB2B/DRAXIN/DCC/ISLR2/SLITRK4/NRP2/CHL1/ANK3/UBB/CNTNAP2	35
GO:0032990	cell part morphogenesis	35/347	637/14834	2.47364e-06	0.00139019	0.00130485	SEMA3C/EPHA4/TNIK/POU3F2/SHTN1/PTPRZ1/EPB41L3/FLRT2/ROBO1/NRXN1/CUX2/ENAH/SYT1/BMPR2/PAFAH1B1/KIF5C/GPM6A/NFIB/DPYSL2/CTNNB1/RAPGEF2/CDH11/ETV1/OLFM1/LHX2/TUBB2B/DRAXIN/DCC/ISLR2/SLITRK4/NRP2/CHL1/ANK3/UBB/CNTNAP2	35
GO:0007409	axonogenesis	26/347	411/14834	4.41661e-06	0.00201551	0.00189178	SEMA3C/EPHA4/POU3F2/SHTN1/PTPRZ1/FLRT2/ROBO1/NRXN1/ENAH/BMPR2/PAFAH1B1/KIF5C/NFIB/DPYSL2/CDH11/ETV1/OLFM1/LHX2/TUBB2B/DRAXIN/DCC/ISLR2/SLITRK4/NRP2/CHL1/ANK3	26
GO:0030900	forebrain development	24/347	361/14834	4.48289e-06	0.00201551	0.00189178	SATB2/POU3F2/ARPC5/POU3F3/ROBO1/SSTR2/PAFAH1B1/NFIB/CTNNB1/RAPGEF2/NRGN/LHX2/ASCL1/DRAXIN/POU3F1/ADGRG1/APLP1/ATAT1/NEUROD6/PCDH9/NRP2/UBB/CNTNAP2/NR2F2	24
GO:0051130	positive regulation of cellular component organization	45/347	976/14834	9.46712e-06	0.0037175	0.00348929	EPHA4/PLCG2/ARPC5/BICD1/SHTN1/FLRT2/SPIRE1/CNR1/ROBO1/NRXN1/EIF5A/LIMCH1/ARPC3/CUX2/TPR/GRB2/CNOT2/ZMYND8/SYT1/BMPR2/PAFAH1B1/CLASP2/DLG1/GPM6A/CTNNB1/RAPGEF2/PKIB/ABCA1/MAGI2/PFN2/PIK3R1/TOGARAM1/SLF1/TRIM28/GPC2/NTRK3/PRRT2/ISLR2/SLITRK4/FAM162A/SF3A2/CDC42EP3/ATAT1/CCP110/CNTNAP2	45
GO:0000902	cell morphogenesis	44/347	947/14834	9.92215e-06	0.0037175	0.00348929	SEMA3C/EPHA4/TNIK/EZR/RND3/POU3F2/SHTN1/PTPRZ1/EPB41L3/FLRT2/ROBO1/NRXN1/PALMD/CUX2/ENAH/ARHGAP18/SYT1/BMPR2/PAFAH1B1/KIF5C/DLG1/GPM6A/NFIB/DPYSL2/CTNNB1/FMNL2/RAPGEF2/CDH11/ETV1/FZD7/OLFM1/LHX2/PIK3R1/TUBB2B/DRAXIN/DCC/ISLR2/SLITRK4/CDC42EP3/NRP2/CHL1/ANK3/UBB/CNTNAP2	44
GO:0021954	central nervous system neuron development	10/347	80/14834	1.65849e-05	0.00573582	0.00538371	EPHA4/PAFAH1B1/NFIB/RAPGEF2/CDH11/ASCL1/DRAXIN/DCC/NRP2/UBB	10
GO:0007411	axon guidance	17/347	223/14834	2.01688e-05	0.00600447	0.00563587	SEMA3C/EPHA4/FLRT2/ROBO1/NRXN1/ENAH/BMPR2/KIF5C/NFIB/DPYSL2/ETV1/LHX2/TUBB2B/DRAXIN/DCC/NRP2/CHL1	17
GO:0048667	cell morphogenesis involved in neuron differentiation	29/347	531/14834	2.09445e-05	0.00600447	0.00563587	SEMA3C/EPHA4/TNIK/POU3F2/SHTN1/PTPRZ1/FLRT2/ROBO1/NRXN1/CUX2/ENAH/BMPR2/PAFAH1B1/KIF5C/NFIB/DPYSL2/RAPGEF2/CDH11/ETV1/OLFM1/LHX2/TUBB2B/DRAXIN/DCC/ISLR2/SLITRK4/NRP2/CHL1/ANK3	29
GO:0097485	neuron projection guidance	17/347	224/14834	2.13682e-05	0.00600447	0.00563587	SEMA3C/EPHA4/FLRT2/ROBO1/NRXN1/ENAH/BMPR2/KIF5C/NFIB/DPYSL2/ETV1/LHX2/TUBB2B/DRAXIN/DCC/NRP2/CHL1	17
GO:0021952	central nervous system projection neuron axonogenesis	6/347	26/14834	2.43134e-05	0.00643017	0.00603544	EPHA4/PAFAH1B1/NFIB/CDH11/DRAXIN/DCC	6
GO:0007420	brain development	35/347	712/14834	2.73682e-05	0.00683597	0.00641632	SATB2/POU3F2/ARPC5/POU3F3/ROBO1/CALM1/SSTR2/ZFHX3/CTTNBP2/SYT1/BMPR2/PBX1/PAFAH1B1/NFIB/DPYSL2/CTNNB1/RAPGEF2/NRGN/LHX2/ASCL1/DRAXIN/POU3F1/ADGRG1/APLP1/PHGDH/ADGRL3/ATAT1/DDIT4/NEUROD6/PCDH9/NRP2/GRIN2B/UBB/CNTNAP2/NR2F2	35
GO:0007417	central nervous system development	43/347	964/14834	3.35917e-05	0.00794886	0.0074609	EPHA4/SATB2/POU3F2/ARPC5/PTPRZ1/POU3F3/ROBO1/CALM1/SSTR2/ZFHX3/CTTNBP2/SYT1/BMPR2/PBX1/PAFAH1B1/NFIB/DPYSL2/CTNNB1/RAPGEF2/NRGN/CDH11/LHX2/ASCL1/DRAXIN/POU3F1/NTRK3/DCC/ADGRG1/APLP1/PHGDH/DNER/ADGRL3/ATAT1/DDIT4/VIM/NEUROD6/PCDH9/NRP2/VCAN/GRIN2B/UBB/CNTNAP2/NR2F2	43

### Sheet: Het_Mos
ID	Description	GeneRatio	BgRatio	pvalue	p.adjust	qvalue	geneID	Count
GO:0031175	neuron projection development	91/715	931/14834	5.39694e-11	3.16854e-07	2.9064e-07	TNIK/PLXNA4/POU3F2/CHL1/SEMA3C/NRP1/CUX2/NCS1/PLPPR5/ZNF804A/MARK1/EPHA3/ENC1/MEF2C/UBB/PLXNA2/PRAG1/MDK/FGFR2/FUT9/CDH4/CDH11/NEDD4L/CUX1/KALRN/PREX1/PTPRG/PARP6/SLIT1/ETV1/NUMB/RHOA/SH3GL2/NEGR1/DRAXIN/DAB1/BLOC1S1/ATXN10/CAMK1D/PTPRF/NLGN1/ABI2/SRGAP2C/TUBB3/SNAP25/SF3A2/NR4A2/MAP1A/FARP1/SLITRK1/UNC5A/NFIB/PPP3CA/SEMA6A/DLG4/PHACTR1/ELAVL4/KIF1A/NPTX1/SEZ6/RAB3A/IGF2BP1/PLXND1/EPHA5/RGMA/SULT…	91
GO:0032990	cell part morphogenesis	69/715	637/14834	1.86008e-10	5.21286e-07	4.78158e-07	TNIK/PLXNA4/POU3F2/CHL1/SEMA3C/NRP1/CUX2/EPHA3/UBB/PLXNA2/MDK/FGFR2/PID1/CDH4/CDH11/NEDD4L/CUX1/KALRN/PARP6/SLIT1/ETV1/NUMB/RHOA/SH3GL2/DRAXIN/DAB1/NLGN1/ABI2/TUBB3/SSBP1/NR4A2/MAP1A/FARP1/SLITRK1/UNC5A/NFIB/PPP3CA/SEMA6A/DLG4/PHACTR1/ELAVL4/KIF1A/NPTX1/RAB3A/IGF2BP1/PLXND1/EPHA5/RGMA/SULT4A1/PTN/NSMF/EMX1/BSG/EPB41L3/PTPRZ1/SEMA3A/SYT1/DCC/EPHA7/TMEM106B/EFNB2/VEGFA/OLFM1/NRCAM/NRN1/BCL11A/FEZF2…	69
GO:0048812	neuron projection morphogenesis	66/715	601/14834	2.6637e-10	5.21286e-07	4.78158e-07	TNIK/PLXNA4/POU3F2/CHL1/SEMA3C/NRP1/CUX2/EPHA3/UBB/PLXNA2/FGFR2/CDH4/CDH11/NEDD4L/CUX1/KALRN/PARP6/SLIT1/ETV1/NUMB/RHOA/SH3GL2/DRAXIN/DAB1/NLGN1/ABI2/TUBB3/NR4A2/MAP1A/FARP1/SLITRK1/UNC5A/NFIB/PPP3CA/SEMA6A/DLG4/PHACTR1/ELAVL4/KIF1A/NPTX1/RAB3A/IGF2BP1/PLXND1/EPHA5/RGMA/SULT4A1/PTN/NSMF/EMX1/BSG/EPB41L3/PTPRZ1/SEMA3A/SYT1/DCC/EPHA7/TMEM106B/EFNB2/VEGFA/OLFM1/NRCAM/NRN1/BCL11A/FEZF2/ANK3/CNTNAP2	66
GO:0048858	cell projection morphogenesis	67/715	620/14834	3.85015e-10	5.65105e-07	5.18351e-07	TNIK/PLXNA4/POU3F2/CHL1/SEMA3C/NRP1/CUX2/EPHA3/UBB/PLXNA2/MDK/FGFR2/CDH4/CDH11/NEDD4L/CUX1/KALRN/PARP6/SLIT1/ETV1/NUMB/RHOA/SH3GL2/DRAXIN/DAB1/NLGN1/ABI2/TUBB3/NR4A2/MAP1A/FARP1/SLITRK1/UNC5A/NFIB/PPP3CA/SEMA6A/DLG4/PHACTR1/ELAVL4/KIF1A/NPTX1/RAB3A/IGF2BP1/PLXND1/EPHA5/RGMA/SULT4A1/PTN/NSMF/EMX1/BSG/EPB41L3/PTPRZ1/SEMA3A/SYT1/DCC/EPHA7/TMEM106B/EFNB2/VEGFA/OLFM1/NRCAM/NRN1/BCL11A/FEZF2/ANK3/CNTNA…	67
GO:0120039	plasma membrane bounded cell projection morphogenesis	66/715	616/14834	7.52019e-10	8.77475e-07	8.04877e-07	TNIK/PLXNA4/POU3F2/CHL1/SEMA3C/NRP1/CUX2/EPHA3/UBB/PLXNA2/FGFR2/CDH4/CDH11/NEDD4L/CUX1/KALRN/PARP6/SLIT1/ETV1/NUMB/RHOA/SH3GL2/DRAXIN/DAB1/NLGN1/ABI2/TUBB3/NR4A2/MAP1A/FARP1/SLITRK1/UNC5A/NFIB/PPP3CA/SEMA6A/DLG4/PHACTR1/ELAVL4/KIF1A/NPTX1/RAB3A/IGF2BP1/PLXND1/EPHA5/RGMA/SULT4A1/PTN/NSMF/EMX1/BSG/EPB41L3/PTPRZ1/SEMA3A/SYT1/DCC/EPHA7/TMEM106B/EFNB2/VEGFA/OLFM1/NRCAM/NRN1/BCL11A/FEZF2/ANK3/CNTNAP2	66
GO:0010975	regulation of neuron projection development	52/715	431/14834	8.96755e-10	8.77475e-07	8.04877e-07	TNIK/PLXNA4/POU3F2/SEMA3C/NRP1/CUX2/NCS1/PLPPR5/ZNF804A/MARK1/EPHA3/ENC1/PLXNA2/PRAG1/MDK/FUT9/CDH4/NEDD4L/CUX1/PREX1/PTPRG/PARP6/RHOA/NEGR1/DRAXIN/DAB1/CAMK1D/PTPRF/NLGN1/ABI2/SNAP25/SF3A2/SLITRK1/PPP3CA/SEMA6A/ELAVL4/KIF1A/SEZ6/PLXND1/RGMA/PTN/NSMF/SEMA3A/TENM3/DCC/EPHA7/TMEM106B/EFNB2/VEGFA/SERPINI1/VIM/BCL11A	52
GO:0007417	central nervous system development	89/715	964/14834	1.67529e-09	1.40509e-06	1.28884e-06	SSTR2/PLXNA4/POU3F2/NRP1/SERPINE2/POU3F3/ARPC5/ADGRL3/UBB/PLXNA2/NRGN/MDK/FGFR2/MEIS2/LMO4/SLC1A2/MDGA1/DNER/CDH11/SATB2/DCX/VCAN/KALRN/PTPRG/ACSL3/THOC6/SLIT1/SUZ12/NUMB/ATP2B1/RHOA/JARID2/SNRPB/SH3GL2/NAPA/GRIN2B/DRAXIN/DAB1/BAG6/ACTL6A/B4GALT2/AKT3/ADGRG1/EML1/ATP2B4/SRGAP2C/IER3IP1/SUN1/NR4A2/NFIB/MPST/MYCN/PPP3CA/KDM6B/APLP1/PHACTR1/PRDM8/ELAVL4/SOX12/KIF1A/SECISBP2/NPTX1/SEZ6/IGF2BP1/EPHA5/…	89
GO:0032989	cellular component morphogenesis	72/715	721/14834	2.70227e-09	1.98313e-06	1.81906e-06	TNIK/PLXNA4/POU3F2/CHL1/SEMA3C/NRP1/CUX2/EPHA3/UBB/PLXNA2/MDK/CSRP2/FGFR2/PID1/ANK2/CDH4/CDH11/NEDD4L/CUX1/KALRN/PARP6/SLIT1/ETV1/NUMB/RHOA/SH3GL2/DRAXIN/DAB1/NLGN1/ABI2/TUBB3/SSBP1/NR4A2/MAP1A/FARP1/SLITRK1/UNC5A/NFIB/PPP3CA/SEMA6A/DLG4/PHACTR1/ELAVL4/KIF1A/NPTX1/RAB3A/IGF2BP1/PLXND1/EPHA5/RGMA/SULT4A1/TNNT1/PTN/NSMF/EMX1/BSG/EPB41L3/PTPRZ1/SEMA3A/SYT1/DCC/EPHA7/TMEM106B/EFNB2/VEGFA/OLFM1/NRCAM/…	72
GO:0048667	cell morphogenesis involved in neuron differentiation	58/715	531/14834	4.19909e-09	2.7392e-06	2.51258e-06	TNIK/PLXNA4/POU3F2/CHL1/SEMA3C/NRP1/CUX2/EPHA3/MEF2C/PLXNA2/FGFR2/CDH4/CDH11/NEDD4L/CUX1/KALRN/PARP6/SLIT1/ETV1/NUMB/DRAXIN/DAB1/NLGN1/ABI2/TUBB3/NR4A2/MAP1A/FARP1/SLITRK1/UNC5A/NFIB/PPP3CA/SEMA6A/DLG4/PHACTR1/ELAVL4/KIF1A/NPTX1/RAB3A/IGF2BP1/PLXND1/EPHA5/RGMA/SULT4A1/PTN/NSMF/BSG/PTPRZ1/SEMA3A/DCC/EPHA7/TMEM106B/EFNB2/VEGFA/OLFM1/NRCAM/FEZF2/ANK3	58
GO:0000904	cell morphogenesis involved in differentiation	66/715	672/14834	2.49343e-08	1.46389e-05	1.34278e-05	TNIK/PLXNA4/POU3F2/CHL1/SEMA3C/NRP1/CUX2/EPHA3/MEF2C/PLXNA2/MDK/FGFR2/CDH4/CDH11/NEDD4L/CUX1/KALRN/PREX1/SPINT2/PARP6/SLIT1/ETV1/NUMB/RHOA/DRAXIN/DAB1/FER/ATF4/CUL3/NLGN1/ABI2/TUBB3/AP1AR/NR4A2/MAP1A/FARP1/SLITRK1/UNC5A/NFIB/PPP3CA/SEMA6A/DLG4/PHACTR1/ELAVL4/KIF1A/NPTX1/RAB3A/IGF2BP1/PLXND1/EPHA5/RGMA/SULT4A1/PTN/NSMF/BSG/PTPRZ1/SEMA3A/DCC/EPHA7/TMEM106B/EFNB2/VEGFA/OLFM1/NRCAM/FEZF2/ANK3	66
GO:0031344	regulation of cell projection organization	61/715	606/14834	3.57892e-08	1.91016e-05	1.75213e-05	TNIK/PLXNA4/POU3F2/SEMA3C/NRP1/CUX2/NCS1/EZR/PLPPR5/ZNF804A/MARK1/EPHA3/ENC1/PLXNA2/PRAG1/MDK/FUT9/CDH4/NEDD4L/CUX1/CDC42EP3/PREX1/PTPRG/PARP6/RHOA/GRIN2B/NEGR1/DRAXIN/DAB1/CAMK1D/PTPRF/FER/NLGN1/ABI2/SRGAP2C/PFN2/SNAP25/SF3A2/RAB8B/SLITRK1/PPP3CA/SEMA6A/DLG4/ELAVL4/KIF1A/SEZ6/AKIRIN1/PLXND1/RGMA/PTN/NSMF/SEMA3A/TENM3/DCC/EPHA7/TMEM106B/EFNB2/VEGFA/SERPINI1/VIM/BCL11A	61
GO:0016358	dendrite development	33/715	239/14834	4.70532e-08	2.30208e-05	2.11161e-05	TNIK/NRP1/CUX2/MARK1/MEF2C/NEDD4L/CUX1/PREX1/PARP6/RHOA/DAB1/CAMK1D/NLGN1/ABI2/SRGAP2C/MAP1A/FARP1/PPP3CA/DLG4/PHACTR1/ELAVL4/KIF1A/SEZ6/IGF2BP1/SULT4A1/PTN/NSMF/SEMA3A/DCC/TMEM106B/FOXO6/BCL11A/FEZF2	33
GO:0000902	cell morphogenesis	83/715	947/14834	6.58593e-08	2.97431e-05	2.72823e-05	TNIK/PLXNA4/POU3F2/CHL1/SEMA3C/PALMD/NRP1/CUX2/EZR/ARHGAP18/EPHA3/MEF2C/UBB/PLXNA2/PRAG1/MDK/FGFR2/RND3/CDH4/CDH11/NEDD4L/CUX1/CDC42EP3/KALRN/PREX1/SPINT2/PARP6/CFDP1/SLIT1/ETV1/NUMB/RHOA/SH3GL2/CAP2/DRAXIN/DAB1/FER/ATF4/CUL3/NLGN1/ABI2/FGD4/TUBB3/AP1AR/NR4A2/MAP1A/FARP1/SLITRK1/UNC5A/NFIB/PPP3CA/SEMA6A/DLG4/PHACTR1/ELAVL4/KIF1A/NPTX1/RAB3A/IGF2BP1/PLXND1/EPHA5/RGMA/SULT4A1/PTN/NSMF/EMX1/BSG/EPB4…	83
GO:0120035	regulation of plasma membrane bounded cell projection organization	59/715	590/14834	7.6465e-08	3.20661e-05	2.94132e-05	TNIK/PLXNA4/POU3F2/SEMA3C/NRP1/CUX2/NCS1/EZR/PLPPR5/ZNF804A/MARK1/EPHA3/ENC1/PLXNA2/PRAG1/MDK/FUT9/CDH4/NEDD4L/CUX1/CDC42EP3/PREX1/PTPRG/PARP6/RHOA/GRIN2B/NEGR1/DRAXIN/DAB1/CAMK1D/PTPRF/FER/NLGN1/ABI2/SRGAP2C/PFN2/SNAP25/SF3A2/SLITRK1/PPP3CA/SEMA6A/ELAVL4/KIF1A/SEZ6/AKIRIN1/PLXND1/RGMA/PTN/NSMF/SEMA3A/TENM3/DCC/EPHA7/TMEM106B/EFNB2/VEGFA/SERPINI1/VIM/BCL11A	59
GO:0030900	forebrain development	42/715	361/14834	1.09097e-07	4.27004e-05	3.91676e-05	SSTR2/PLXNA4/POU3F2/NRP1/POU3F3/ARPC5/UBB/NRGN/MDK/FGFR2/SLC1A2/MDGA1/SATB2/SLIT1/NUMB/RHOA/DRAXIN/DAB1/ADGRG1/ATP2B4/SRGAP2C/SUN1/NR4A2/NFIB/KDM6B/APLP1/PHACTR1/ELAVL4/KIF1A/SECISBP2/IGF2BP1/EPHA5/PTN/EMX1/FAT4/SEMA3A/BNIP3/CHD7/NEUROD6/PCDH9/FEZF2/CNTNAP2	42
GO:0007420	brain development	66/715	712/14834	2.20716e-07	8.09892e-05	7.42885e-05	SSTR2/PLXNA4/POU3F2/NRP1/SERPINE2/POU3F3/ARPC5/ADGRL3/UBB/PLXNA2/NRGN/MDK/FGFR2/MEIS2/SLC1A2/MDGA1/SATB2/PTPRG/ACSL3/SLIT1/NUMB/ATP2B1/RHOA/SNRPB/NAPA/GRIN2B/DRAXIN/DAB1/BAG6/B4GALT2/AKT3/ADGRG1/EML1/ATP2B4/SRGAP2C/IER3IP1/SUN1/NR4A2/NFIB/PPP3CA/KDM6B/APLP1/PHACTR1/ELAVL4/KIF1A/SECISBP2/SEZ6/IGF2BP1/EPHA5/PTN/EMX1/FAT4/HMGCS1/SEMA3A/BNIP3/SYT1/CHD7/EPHA7/SLC17A7/HPCA/NEUROD6/DDIT4/PCDH9/PHGDH/FEZ…	66
GO:0060322	head development	67/715	754/14834	8.28891e-07	0.00028626	0.000262576	SSTR2/PLXNA4/POU3F2/NRP1/SERPINE2/POU3F3/ARPC5/ADGRL3/UBB/PLXNA2/NRGN/MDK/FGFR2/MEIS2/SLC1A2/MDGA1/SATB2/PTPRG/ACSL3/SLIT1/NUMB/ATP2B1/RHOA/SNRPB/NAPA/GRIN2B/DRAXIN/DAB1/BAG6/B4GALT2/AKT3/ADGRG1/EML1/ATP2B4/SRGAP2C/IER3IP1/SUN1/NR4A2/NFIB/PPP3CA/KDM6B/APLP1/PHACTR1/ELAVL4/KIF1A/SECISBP2/ANKRD11/SEZ6/IGF2BP1/EPHA5/PTN/EMX1/FAT4/HMGCS1/SEMA3A/BNIP3/SYT1/CHD7/EPHA7/SLC17A7/HPCA/NEUROD6/DDIT4/PCDH9/P…	67
GO:0001764	neuron migration	23/715	153/14834	1.14985e-06	0.000375041	0.000344012	NRP1/MARK1/ADGRL3/MEF2C/MDK/MDGA1/DNER/SATB2/DCX/CEP85L/DAB1/ADGRG1/SRGAP2C/NR4A2/SEMA6A/PHACTR1/NSMF/SEMA3A/DCC/VEGFA/NRCAM/DDIT4/FEZF2	23
GO:0006403	RNA localization	26/715	191/14834	1.64034e-06	0.000506865	0.00046493	RBFOX1/SRSF3/AKAP8L/CCT8/QKI/THOC6/CCT3/NUP58/CCT2/THOC3/RBM8A/RAN/RUVBL1/CCT6A/DDX39B/ALKBH5/NPM1/CCT5/LRPPRC/IWS1/CCT4/SRSF7/TOMM20/XPO1/IGF2BP1/IGF2BP2	26
GO:0140059	dendrite arborization	6/715	10/14834	2.18377e-06	0.000610519	0.000560008	NRP1/PHACTR1/IGF2BP1/SULT4A1/PTN/SEMA3A	6
GO:1904851	positive regulation of establishment of protein localization to telomere	6/715	10/14834	2.18377e-06	0.000610519	0.000560008	CCT8/CCT3/CCT2/CCT6A/CCT5/CCT4	6
GO:1904874	positive regulation of telomerase RNA localization to Cajal body	7/715	15/14834	2.69005e-06	0.000717875	0.000658482	CCT8/CCT3/CCT2/RUVBL1/CCT6A/CCT5/CCT4	7
GO:0021537	telencephalon development	29/715	237/14834	3.7724e-06	0.000962947	0.000883278	PLXNA4/POU3F2/POU3F3/NRGN/MDK/SLC1A2/MDGA1/NUMB/RHOA/DRAXIN/DAB1/ADGRG1/ATP2B4/SRGAP2C/SUN1/NFIB/KDM6B/PHACTR1/SECISBP2/IGF2BP1/EPHA5/EMX1/FAT4/SEMA3A/BNIP3/CHD7/NEUROD6/FEZF2/CNTNAP2	29
GO:0001732	formation of cytoplasmic translation initiation complex	7/715	16/14834	4.58353e-06	0.000978359	0.000897415	EIF2S2/EIF3M/EIF3L/EIF3K/EIF3I/EIF3D/EIF3E	7
GO:0070203	regulation of establishment of protein localization to telomere	6/715	11/14834	4.60806e-06	0.000978359	0.000897415	CCT8/CCT3/CCT2/CCT6A/CCT5/CCT4	6
GO:1904869	regulation of protein localization to Cajal body	6/715	11/14834	4.60806e-06	0.000978359	0.000897415	CCT8/CCT3/CCT2/CCT6A/CCT5/CCT4	6
GO:1904871	positive regulation of protein localization to Cajal body	6/715	11/14834	4.60806e-06	0.000978359	0.000897415	CCT8/CCT3/CCT2/CCT6A/CCT5/CCT4	6
GO:0040007	growth	71/715	856/14834	4.666e-06	0.000978359	0.000897415	PLXNA4/POU3F2/SEMA3C/NRP1/SERPINE2/GNAS/EZR/MEF2C/MDK/FGFR2/SLC1A2/KIF26B/CDH4/SMARCA2/BTG1/NEDD4L/MRGBP/SLIT1/RHOA/JARID2/SERP1/SH3GL2/TMEM97/DRAXIN/SMARCA4/EHMT2/TAF10/RUVBL1/LY6E/ACTL6A/PPP2R1A/DDX39B/NPM1/IER3IP1/CSNK2A1/MORF4L2/SLITRK1/EIF4H/PPP3CA/ING2/SEMA6A/EI24/SORBS2/KIF26A/AKIRIN1/NDUFA13/IGFBPL1/RGMA/URI1/ZFPM2/PTN/TRIM28/EMX1/EPB41L3/TKT/CD81/SEMA3A/IGFBP5/SYT1/CHD7/DCC/EPHA7/GNG4/IG…	71
GO:0099536	synaptic signaling	60/715	692/14834	6.91517e-06	0.00135985	0.00124734	CUX2/NCS1/SERPINE2/ADRA2A/MEF2C/NRGN/SLC1A2/LRRTM2/CDH11/KCNMB4/NAPB/ATAD1/GRIK5/GRIK2/NAPA/SNCA/GRIN2B/UNC119/CPLX2/LY6E/GNAI2/ATF4/NLGN1/CLCN3/RHOT1/SYT5/VDAC1/CACNG8/GABRG2/SNAP25/SLC24A2/CTBP2/CNIH2/MAP1A/FARP1/LIN7A/GABRB2/PPP3CA/EIF4E/DLG4/ABHD6/ELAVL4/JPH4/NPTX1/CADPS/SEZ6/RAB3A/PRR7/PRRT2/PTN/NSMF/CELF4/GRIA1/SNCB/SYT1/DCC/PCLO/GRIA2/SLC17A7/BCHE	60
GO:0050773	regulation of dendrite development	17/715	102/14834	6.94863e-06	0.00135985	0.00124734	TNIK/CUX2/MARK1/NEDD4L/CUX1/PREX1/PARP6/RHOA/CAMK1D/PPP3CA/ELAVL4/SEZ6/PTN/NSMF/DCC/TMEM106B/BCL11A	17
GO:0070202	regulation of establishment of protein localization to chromosome	6/715	12/14834	8.83999e-06	0.00151137	0.00138633	CCT8/CCT3/CCT2/CCT6A/CCT5/CCT4	6
GO:1903405	protein localization to nuclear body	6/715	12/14834	8.83999e-06	0.00151137	0.00138633	CCT8/CCT3/CCT2/CCT6A/CCT5/CCT4	6
GO:1904816	positive regulation of protein localization to chromosome, telomeric region	6/715	12/14834	8.83999e-06	0.00151137	0.00138633	CCT8/CCT3/CCT2/CCT6A/CCT5/CCT4	6
GO:1904867	protein localization to Cajal body	6/715	12/14834	8.83999e-06	0.00151137	0.00138633	CCT8/CCT3/CCT2/CCT6A/CCT5/CCT4	6
GO:0043604	amide biosynthetic process	63/715	745/14834	9.01006e-06	0.00151137	0.00138633	EIF1B/ENC1/SLC1A2/CNOT2/EIF4A1/RARS2/ACSL3/QKI/AGO2/MRPL14/EEF1D/EXOSC7/RHOA/SERP1/RSL24D1/SNCA/RPL22L1/RBM8A/MRPL19/EIF2S2/EIF3M/SHMT2/RPS7/DDX39B/ATF4/EIF3L/EIF3K/NPM1/LRPPRC/DHPS/TECR/EIF3I/MRPL3/RPS17/PDHB/EIF4H/EIF4E/MRPL42/ELAVL4/ARG2/UQCC2/ABCE1/ACLY/SECISBP2/EIF3D/RPS21/IGF2BP1/RPS4Y1/PKM/PDK1/CELF4/ASNS/ST3GAL1/EIF3E/IGFBP5/ASAH1/RPL17/EIF4EBP1/RPS10/VIM/IGF2BP2/RPL36A/EEF1A2	63
GO:0007269	neurotransmitter secretion	20/715	138/14834	9.98775e-06	0.00158481	0.00145369	NCS1/ADRA2A/MEF2C/KCNMB4/NAPB/GRIK5/NAPA/SNCA/CPLX2/NLGN1/RHOT1/SYT5/SNAP25/CTBP2/LIN7A/CADPS/RAB3A/PRRT2/SYT1/PCLO	20
GO:0099643	signal release from synapse	20/715	138/14834	9.98775e-06	0.00158481	0.00145369	NCS1/ADRA2A/MEF2C/KCNMB4/NAPB/GRIK5/NAPA/SNCA/CPLX2/NLGN1/RHOT1/SYT5/SNAP25/CTBP2/LIN7A/CADPS/RAB3A/PRRT2/SYT1/PCLO	20
GO:0099537	trans-synaptic signaling	58/715	670/14834	1.03698e-05	0.00160214	0.00146959	CUX2/NCS1/SERPINE2/ADRA2A/MEF2C/NRGN/SLC1A2/LRRTM2/CDH11/KCNMB4/NAPB/ATAD1/GRIK5/GRIK2/NAPA/SNCA/GRIN2B/UNC119/CPLX2/GNAI2/ATF4/NLGN1/CLCN3/RHOT1/SYT5/VDAC1/CACNG8/GABRG2/SNAP25/SLC24A2/CTBP2/CNIH2/MAP1A/FARP1/LIN7A/GABRB2/PPP3CA/EIF4E/DLG4/ABHD6/ELAVL4/JPH4/NPTX1/CADPS/SEZ6/RAB3A/PRRT2/PTN/NSMF/CELF4/GRIA1/SNCB/SYT1/DCC/PCLO/GRIA2/SLC17A7/BCHE	58
GO:1904872	regulation of telomerase RNA localization to Cajal body	7/715	18/14834	1.17137e-05	0.00176336	0.00161747	CCT8/CCT3/CCT2/RUVBL1/CCT6A/CCT5/CCT4	7
GO:0072521	purine-containing compound metabolic process	38/715	375/14834	1.23499e-05	0.00181266	0.00166269	ZBTB20/PID1/ACSL3/TIGAR/GUCY1A2/NUDT1/RHOA/VCP/SNCA/GMPS/ATP5MC2/MVD/APRT/RAN/HMGCR/MACROD2/SHMT2/AMD1/TECR/GPI/IMPDH2/PDHB/ENO2/PFKM/ACLY/TPI1/PPAT/PKM/PDK1/PGK1/PGAM1/NME4/HMGCS1/PAICS/ENO1/PDE1A/HPCA/DDIT4	38
GO:0031623	receptor internalization	17/715	107/14834	1.34185e-05	0.00192146	0.00176249	EZR/LRRTM2/ATAD1/NUMB/SNCA/EPS15/GTF2H2/CACNG8/SNAP25/GRK3/DLG4/WDR54/GRIA1/CD81/VEGFA/TFRC/HPCA	17
GO:0007268	chemical synaptic transmission	57/715	662/14834	1.44977e-05	0.00194544	0.00178448	CUX2/NCS1/SERPINE2/ADRA2A/MEF2C/NRGN/SLC1A2/LRRTM2/CDH11/KCNMB4/NAPB/ATAD1/GRIK5/GRIK2/NAPA/SNCA/GRIN2B/UNC119/CPLX2/GNAI2/ATF4/NLGN1/CLCN3/RHOT1/SYT5/VDAC1/CACNG8/GABRG2/SNAP25/SLC24A2/CTBP2/CNIH2/MAP1A/LIN7A/GABRB2/PPP3CA/EIF4E/DLG4/ABHD6/ELAVL4/JPH4/NPTX1/CADPS/SEZ6/RAB3A/PRRT2/PTN/NSMF/CELF4/GRIA1/SNCB/SYT1/DCC/PCLO/GRIA2/SLC17A7/BCHE	57
GO:0098916	anterograde trans-synaptic signaling	57/715	662/14834	1.44977e-05	0.00194544	0.00178448	CUX2/NCS1/SERPINE2/ADRA2A/MEF2C/NRGN/SLC1A2/LRRTM2/CDH11/KCNMB4/NAPB/ATAD1/GRIK5/GRIK2/NAPA/SNCA/GRIN2B/UNC119/CPLX2/GNAI2/ATF4/NLGN1/CLCN3/RHOT1/SYT5/VDAC1/CACNG8/GABRG2/SNAP25/SLC24A2/CTBP2/CNIH2/MAP1A/LIN7A/GABRB2/PPP3CA/EIF4E/DLG4/ABHD6/ELAVL4/JPH4/NPTX1/CADPS/SEZ6/RAB3A/PRRT2/PTN/NSMF/CELF4/GRIA1/SNCB/SYT1/DCC/PCLO/GRIA2/SLC17A7/BCHE	57
GO:0033119	negative regulation of RNA splicing	8/715	25/14834	1.458e-05	0.00194544	0.00178448	TMBIM6/SRSF4/SRSF9/RNPS1/PTBP3/NPM1/SRSF7/CELF4	8
GO:1904814	regulation of protein localization to chromosome, telomeric region	6/715	13/14834	1.57477e-05	0.00202255	0.00185522	CCT8/CCT3/CCT2/CCT6A/CCT5/CCT4	6
GO:0016079	synaptic vesicle exocytosis	16/715	98/14834	1.68451e-05	0.00202255	0.00185522	NCS1/ADRA2A/NAPB/GRIK5/NAPA/SNCA/CPLX2/NLGN1/SYT5/SNAP25/CTBP2/CADPS/RAB3A/PRRT2/SYT1/PCLO	16
GO:0048813	dendrite morphogenesis	20/715	143/14834	1.71133e-05	0.00202255	0.00185522	TNIK/NRP1/CUX2/NEDD4L/CUX1/PARP6/NLGN1/ABI2/FARP1/PPP3CA/DLG4/PHACTR1/ELAVL4/KIF1A/IGF2BP1/SULT4A1/PTN/NSMF/SEMA3A/TMEM106B	20
GO:0090670	RNA localization to Cajal body	7/715	19/14834	1.77774e-05	0.00202255	0.00185522	CCT8/CCT3/CCT2/RUVBL1/CCT6A/CCT5/CCT4	7
GO:0090671	telomerase RNA localization to Cajal body	7/715	19/14834	1.77774e-05	0.00202255	0.00185522	CCT8/CCT3/CCT2/RUVBL1/CCT6A/CCT5/CCT4	7
GO:0090672	telomerase RNA localization	7/715	19/14834	1.77774e-05	0.00202255	0.00185522	CCT8/CCT3/CCT2/RUVBL1/CCT6A/CCT5/CCT4	7
GO:0090685	RNA localization to nucleus	7/715	19/14834	1.77774e-05	0.00202255	0.00185522	CCT8/CCT3/CCT2/RUVBL1/CCT6A/CCT5/CCT4	7
GO:0050804	modulation of chemical synaptic transmission	40/715	410/14834	1.7914e-05	0.00202255	0.00185522	CUX2/NCS1/SERPINE2/ADRA2A/MEF2C/NRGN/LRRTM2/CDH11/KCNMB4/ATAD1/GRIK5/GRIK2/SNCA/GRIN2B/CPLX2/GNAI2/ATF4/NLGN1/RHOT1/CACNG8/SNAP25/SLC24A2/CNIH2/MAP1A/PPP3CA/EIF4E/DLG4/ABHD6/ELAVL4/JPH4/NPTX1/RAB3A/PRRT2/PTN/NSMF/CELF4/GRIA1/SYT1/DCC/BCHE	40
GO:0099177	regulation of trans-synaptic signaling	40/715	411/14834	1.89558e-05	0.0020998	0.00192607	CUX2/NCS1/SERPINE2/ADRA2A/MEF2C/NRGN/LRRTM2/CDH11/KCNMB4/ATAD1/GRIK5/GRIK2/SNCA/GRIN2B/CPLX2/GNAI2/ATF4/NLGN1/RHOT1/CACNG8/SNAP25/SLC24A2/CNIH2/MAP1A/PPP3CA/EIF4E/DLG4/ABHD6/ELAVL4/JPH4/NPTX1/RAB3A/PRRT2/PTN/NSMF/CELF4/GRIA1/SYT1/DCC/BCHE	40
GO:0002183	cytoplasmic translational initiation	9/715	34/14834	2.36103e-05	0.00256696	0.00235459	EIF4A1/EIF2S2/EIF3M/EIF3L/EIF3K/EIF3I/EIF4H/EIF3D/EIF3E	9
GO:0060666	dichotomous subdivision of terminal units involved in salivary gland branching	4/715	5/14834	2.57455e-05	0.00274821	0.00252084	SEMA3C/NRP1/PLXND1/SEMA3A	4
GO:1990173	protein localization to nucleoplasm	6/715	14/14834	2.64358e-05	0.00277151	0.00254221	CCT8/CCT3/CCT2/CCT6A/CCT5/CCT4	6
GO:0031630	regulation of synaptic vesicle fusion to presynaptic active zone membrane	5/715	9/14834	2.7492e-05	0.00277795	0.00254811	GRIK5/CPLX2/RAB3A/PRRT2/SYT1	5
GO:1901632	regulation of synaptic vesicle membrane organization	5/715	9/14834	2.7492e-05	0.00277795	0.00254811	GRIK5/CPLX2/RAB3A/PRRT2/SYT1	5
GO:0006413	translational initiation	17/715	113/14834	2.79167e-05	0.00277795	0.00254811	EIF1B/EIF4A1/AGO2/EIF2S2/EIF3M/ATF4/EIF3L/EIF3K/NPM1/EIF3I/RPS17/EIF4H/EIF4E/ABCE1/EIF3D/EIF3E/EIF4EBP1	17
GO:0006836	neurotransmitter transport	24/715	199/14834	3.23921e-05	0.00316957	0.00290734	NCS1/ADRA2A/MEF2C/SLC1A2/KCNMB4/NAPB/GRIK5/NAPA/SNCA/CPLX2/NLGN1/RHOT1/SYT5/SNAP25/CTBP2/SLC38A1/SLC6A15/LIN7A/CADPS/RAB3A/PRRT2/SYT1/PCLO/SLC17A7	24
GO:0006412	translation	52/715	606/14834	3.79387e-05	0.00365144	0.00334934	EIF1B/ENC1/CNOT2/EIF4A1/RARS2/QKI/AGO2/MRPL14/EEF1D/EXOSC7/RHOA/SERP1/RSL24D1/RPL22L1/RBM8A/MRPL19/EIF2S2/EIF3M/SHMT2/RPS7/DDX39B/ATF4/EIF3L/EIF3K/NPM1/LRPPRC/DHPS/EIF3I/MRPL3/RPS17/EIF4H/EIF4E/MRPL42/ELAVL4/UQCC2/ABCE1/SECISBP2/EIF3D/RPS21/IGF2BP1/RPS4Y1/PKM/CELF4/EIF3E/IGFBP5/RPL17/EIF4EBP1/RPS10/VIM/IGF2BP2/RPL36A/EEF1A2	52
GO:0007409	axonogenesis	39/715	411/14834	4.23651e-05	0.0040117	0.00367979	PLXNA4/POU3F2/CHL1/SEMA3C/NRP1/EPHA3/PLXNA2/FGFR2/CDH4/CDH11/KALRN/SLIT1/ETV1/NUMB/DRAXIN/DAB1/TUBB3/NR4A2/MAP1A/SLITRK1/UNC5A/NFIB/SEMA6A/NPTX1/RAB3A/PLXND1/EPHA5/RGMA/BSG/PTPRZ1/SEMA3A/DCC/EPHA7/EFNB2/VEGFA/OLFM1/NRCAM/FEZF2/ANK3	39
GO:0043043	peptide biosynthetic process	53/715	627/14834	4.77556e-05	0.00445037	0.00408217	EIF1B/ENC1/SLC1A2/CNOT2/EIF4A1/RARS2/QKI/AGO2/MRPL14/EEF1D/EXOSC7/RHOA/SERP1/RSL24D1/RPL22L1/RBM8A/MRPL19/EIF2S2/EIF3M/SHMT2/RPS7/DDX39B/ATF4/EIF3L/EIF3K/NPM1/LRPPRC/DHPS/EIF3I/MRPL3/RPS17/EIF4H/EIF4E/MRPL42/ELAVL4/UQCC2/ABCE1/SECISBP2/EIF3D/RPS21/IGF2BP1/RPS4Y1/PKM/CELF4/EIF3E/IGFBP5/RPL17/EIF4EBP1/RPS10/VIM/IGF2BP2/RPL36A/EEF1A2	53
GO:0009113	purine nucleobase biosynthetic process	5/715	10/14834	5.28001e-05	0.00484359	0.00444285	GMPS/APRT/SHMT2/PPAT/PAICS	5
GO:0099003	vesicle-mediated transport in synapse	23/715	193/14834	5.67343e-05	0.00512441	0.00470045	NCS1/ADRA2A/NAPB/NUMB/GRIK5/SH3GL2/NAPA/SNCA/EPS15/CPLX2/NLGN1/CLCN3/SYT5/SNAP25/CTBP2/CADPS/RAB3A/PRRT2/SNCB/SYT1/PCLO/SLC17A7/HPCA	23
GO:0022613	ribonucleoprotein complex biogenesis	39/715	418/14834	6.1332e-05	0.00545576	0.00500438	KRR1/BOP1/AGO2/RRP1B/RSL1D1/BUD23/SRSF9/EXOSC7/TXNL4A/SNRPB/RSL24D1/GTF2H5/RAN/EIF2S2/RUVBL1/EIF3M/RPS7/DDX39B/EIF3L/EIF3K/NPM1/NOL11/SF3A2/DCAF13/GTF3A/EIF3I/CELF3/RPS17/DDX21/EIF4H/MTREX/XPO1/ABCE1/LSM4/EIF3D/RPS21/CELF4/EIF3E/CHD7	39
GO:0040008	regulation of growth	51/715	602/14834	6.268e-05	0.00549245	0.00503803	PLXNA4/POU3F2/SEMA3C/NRP1/SERPINE2/EZR/MEF2C/FGFR2/CDH4/SMARCA2/BTG1/NEDD4L/MRGBP/RHOA/JARID2/SERP1/TMEM97/DRAXIN/SMARCA4/RUVBL1/ACTL6A/PPP2R1A/DDX39B/NPM1/CSNK2A1/MORF4L2/ING2/SEMA6A/EI24/KIF26A/NDUFA13/IGFBPL1/RGMA/URI1/ZFPM2/EPB41L3/TKT/SEMA3A/IGFBP5/SYT1/CHD7/DCC/EPHA7/GNG4/IGFBP2/VEGFA/OLFM1/NRCAM/ENO1/CITED2/BCL11A	51
GO:0140058	neuron projection arborization	8/715	30/14834	6.36783e-05	0.00549788	0.00504301	NRP1/NLGN1/DLG4/PHACTR1/IGF2BP1/SULT4A1/PTN/SEMA3A	8
GO:0070200	establishment of protein localization to telomere	6/715	16/14834	6.4876e-05	0.0055201	0.00506339	CCT8/CCT3/CCT2/CCT6A/CCT5/CCT4	6
GO:0006090	pyruvate metabolic process	15/715	98/14834	6.66346e-05	0.00557452	0.00511331	ZBTB20/TIGAR/VDAC1/GPI/PDHB/ME2/ENO2/PFKM/TPI1/PKM/PDK1/PGK1/PGAM1/ENO1/DDIT4	15
GO:0019693	ribose phosphate metabolic process	35/715	361/14834	6.74146e-05	0.00557452	0.00511331	ZBTB20/PID1/ACSL3/TIGAR/GUCY1A2/RFK/RHOA/VCP/SNCA/GMPS/ATP5MC2/MVD/APRT/RAN/HMGCR/TECR/GPI/IMPDH2/PDHB/ENO2/PFKM/ACLY/TPI1/PPAT/PKM/PDK1/PGK1/PGAM1/NME4/TKT/HMGCS1/PAICS/ENO1/PDE1A/DDIT4	35
GO:0006564	L-serine biosynthetic process	4/715	6/14834	7.42789e-05	0.00584972	0.00536575	SHMT2/PSPH/PSAT1/PHGDH	4
GO:0043603	cellular amide metabolic process	75/715	998/14834	7.48935e-05	0.00584972	0.00536575	EIF1B/ENC1/SLC1A2/RTN1/SORL1/CNOT2/EIF4A1/RARS2/ACSL3/QKI/TIGAR/AGO2/MRPL14/EEF1D/EXOSC7/RHOA/SERP1/RSL24D1/SNCA/RPL22L1/SPCS3/RBM8A/MVD/MRPL19/EIF2S2/EIF3M/PPP2R1A/SHMT2/RPS7/DDX39B/ATF4/EIF3L/EIF3K/NPM1/LRPPRC/DHPS/IDH1/TECR/EIF3I/MRPL3/RPS17/PDHB/EIF4H/CLIC1/EIF4E/MRPL42/ELAVL4/ARG2/UQCC2/ABCE1/ACLY/GSTM3/SECISBP2/EIF3D/RPS21/IGF2BP1/RPS4Y1/PKM/PDK1/PGAM1/CELF4/ASNS/ST3GAL1/HMGCS1/EIF3E/IGFBP5…	75
GO:0009150	purine ribonucleotide metabolic process	33/715	334/14834	7.50849e-05	0.00584972	0.00536575	ZBTB20/PID1/ACSL3/TIGAR/GUCY1A2/RHOA/VCP/SNCA/GMPS/ATP5MC2/MVD/APRT/RAN/HMGCR/TECR/GPI/IMPDH2/PDHB/ENO2/PFKM/ACLY/TPI1/PPAT/PKM/PDK1/PGK1/PGAM1/NME4/HMGCS1/PAICS/ENO1/PDE1A/DDIT4	33
GO:0035249	synaptic transmission, glutamatergic	14/715	88/14834	7.52239e-05	0.00584972	0.00536575	SERPINE2/MEF2C/NAPB/ATAD1/GRIK5/GRIK2/NAPA/NLGN1/CLCN3/CACNG8/CNIH2/SYT1/GRIA2/SLC17A7	14
GO:0007411	axon guidance	25/715	223/14834	7.57245e-05	0.00584972	0.00536575	PLXNA4/CHL1/SEMA3C/NRP1/EPHA3/PLXNA2/CDH4/KALRN/SLIT1/ETV1/DRAXIN/TUBB3/UNC5A/NFIB/SEMA6A/PLXND1/EPHA5/BSG/SEMA3A/DCC/EPHA7/EFNB2/VEGFA/NRCAM/FEZF2	25
GO:0021543	pallium development	20/715	159/14834	8.01512e-05	0.00611127	0.00560565	POU3F2/POU3F3/MDK/MDGA1/RHOA/DAB1/ADGRG1/ATP2B4/SRGAP2C/SUN1/KDM6B/PHACTR1/IGF2BP1/EPHA5/EMX1/FAT4/BNIP3/NEUROD6/FEZF2/CNTNAP2	20
GO:0097485	neuron projection guidance	25/715	224/14834	8.14481e-05	0.00613053	0.00562333	PLXNA4/CHL1/SEMA3C/NRP1/EPHA3/PLXNA2/CDH4/KALRN/SLIT1/ETV1/DRAXIN/TUBB3/UNC5A/NFIB/SEMA6A/PLXND1/EPHA5/BSG/SEMA3A/DCC/EPHA7/EFNB2/VEGFA/NRCAM/FEZF2	25
GO:0009259	ribonucleotide metabolic process	34/715	351/14834	8.68609e-05	0.00639872	0.00586932	ZBTB20/PID1/ACSL3/TIGAR/GUCY1A2/RFK/RHOA/VCP/SNCA/GMPS/ATP5MC2/MVD/APRT/RAN/HMGCR/TECR/GPI/IMPDH2/PDHB/ENO2/PFKM/ACLY/TPI1/PPAT/PKM/PDK1/PGK1/PGAM1/NME4/HMGCS1/PAICS/ENO1/PDE1A/DDIT4	34
GO:0061564	axon development	41/715	455/14834	8.71909e-05	0.00639872	0.00586932	PLXNA4/POU3F2/CHL1/SEMA3C/NRP1/EPHA3/PLXNA2/FGFR2/CDH4/CDH11/KALRN/SLIT1/ETV1/NUMB/DRAXIN/DAB1/PTPRF/TUBB3/NR4A2/MAP1A/SLITRK1/UNC5A/NFIB/SEMA6A/NPTX1/RAB3A/PLXND1/EPHA5/RGMA/PTN/BSG/PTPRZ1/SEMA3A/DCC/EPHA7/EFNB2/VEGFA/OLFM1/NRCAM/FEZF2/ANK3	41
GO:0006595	polyamine metabolic process	6/715	17/14834	9.61892e-05	0.00697194	0.00639511	SRM/SAT1/SMS/AMD1/DHPS/ODC1	6
GO:0006163	purine nucleotide metabolic process	34/715	357/14834	0.000120882	0.00865488	0.00793882	ZBTB20/PID1/ACSL3/TIGAR/GUCY1A2/RHOA/VCP/SNCA/GMPS/ATP5MC2/MVD/APRT/RAN/HMGCR/TECR/GPI/IMPDH2/PDHB/ENO2/PFKM/ACLY/TPI1/PPAT/PKM/PDK1/PGK1/PGAM1/NME4/HMGCS1/PAICS/ENO1/PDE1A/HPCA/DDIT4	34
GO:0016049	cell growth	40/715	447/14834	0.000123117	0.0087087	0.00798819	PLXNA4/SEMA3C/NRP1/SERPINE2/CDH4/SMARCA2/BTG1/NEDD4L/SLIT1/RHOA/SH3GL2/TMEM97/DRAXIN/SMARCA4/PPP2R1A/DDX39B/NPM1/CSNK2A1/SEMA6A/EI24/SORBS2/KIF26A/NDUFA13/IGFBPL1/RGMA/URI1/EMX1/EPB41L3/SEMA3A/IGFBP5/SYT1/DCC/EPHA7/GNG4/VEGFA/OLFM1/NRCAM/ENO1/NRN1/BCL11A	40
GO:0001505	regulation of neurotransmitter levels	23/715	204/14834	0.00013305	0.00929926	0.00852989	NCS1/ADRA2A/MEF2C/SLC1A2/KCNMB4/NAPB/GRIK5/NAPA/SNCA/CPLX2/NLGN1/RHOT1/SYT5/SNAP25/CTBP2/SLC38A1/LIN7A/CADPS/RAB3A/PRRT2/SYT1/PCLO/BCHE	23
GO:0019752	carboxylic acid metabolic process	61/715	784/14834	0.000141339	0.0096076	0.00881272	ZBTB20/OSBPL6/SMS/MGLL/RARS2/ACSL3/QKI/TIGAR/CRYM/MSRA/SNCA/GMPS/GRHPR/STARD4/SHMT2/MDH2/ATF4/SCP2/PSPH/VDAC1/ATP2B4/FADS1/ACAT2/IDH1/PCCB/LDHB/TECR/ADH5/MDH1/GPI/AKR1A1/PDHB/ME2/QDPR/ENO2/MPST/PFKM/ABHD6/ARG2/ACLY/MSMO1/ENOPH1/TPI1/MIF/PPAT/PKM/PDK1/PGK1/PGAM1/ASNS/ST3GAL1/CSAD/ASAH1/SCD/PSAT1/MTHFD2/ENO1/ODC1/CRABP1/DDIT4/PHGDH	61
GO:0050657	nucleic acid transport	19/715	153/14834	0.000142371	0.0096076	0.00881272	RBFOX1/SRSF3/AKAP8L/QKI/THOC6/NUP58/THOC3/RBM8A/RAN/DDX39B/ALKBH5/NPM1/LRPPRC/IWS1/SRSF7/TOMM20/XPO1/IGF2BP1/IGF2BP2	19
GO:0050658	RNA transport	19/715	153/14834	0.000142371	0.0096076	0.00881272	RBFOX1/SRSF3/AKAP8L/QKI/THOC6/NUP58/THOC3/RBM8A/RAN/DDX39B/ALKBH5/NPM1/LRPPRC/IWS1/SRSF7/TOMM20/XPO1/IGF2BP1/IGF2BP2	19
